# Identification of Proteins Influencing CRISPR-Associated Transposases for Enhanced Genome Editing

**DOI:** 10.1101/2024.09.11.612086

**Authors:** Leo C.T. Song, Amanda T.P. Alker, Agnès Oromí-Bosch, Sophia E. Swartz, Jonathan N.V. Martinson, Jigyasa Arora, Abby M. Wang, Rachel Rovinsky, Sara J. Smith, Emily C. Pierce, Adam M. Deutschbauer, Jennifer A. Doudna, Brady F. Cress, Benjamin E. Rubin

## Abstract

CRISPR-Associated Transposases (CASTs) hold tremendous potential for microbial genome editing due to their ability to integrate large DNA cargos in a programmable and site-specific manner. However, the widespread application of CASTs has been hindered by their low efficiency in diverse, non-model bacteria. In an effort to address this shortcoming, we conducted the first genome-wide screen for host factors impacting *Vibrio cholerae* CAST (*Vch*CAST) activity and used the findings to increase *Vch*CAST editing efficiency. A genome-wide loss-of-function mutant library in *E. coli* was screened to identify 15 genes that impact type *Vch*CAST transposition. Of these, seven factors were validated to improve *Vch*CAST activity and two were found to be inhibitory. Informed by homologous recombination involved effectors, RecD and RecA, we tested the λ-Red recombineering system in our *Vch*CAST editing vectors, which increased its insertion meditated-editing efficiency by 25.7-fold in *E. coli* while maintaining high target specificity and similar insertion arrangements. Furthermore, λ-Red-enhanced *Vch*CAST achieved increased editing efficiency in the industrially important bacteria *Pseudomonas putida* and the emerging pathogen *Klebsiella michiganensis*. This study improves understanding of factors impacting *Vch*CAST activity and enhances its efficiency as a bacterial genome editor.

**GRAPHICAL ABSTRACT:** 
