## Supplementary Table S1-4 for "Identification of Proteins Influencing CRISPR-Associated Transposases for Enhanced Genome Editing"

### Sheet: Table S1 (primers and gBlocks)
Name	Sequence	Description	Notes
oBR0216	GGCTACCGTCTCCATCAAATGTCATGATAATAATGGTTTCTTAGACG	p4 backbone GGA F	Golden Gate assembly primers for pJex-backbone
oBR0217	GGCTACCGTCTCCCGAACTTTTCCGCTGCATAACCC	p4 backbone GGA R	Golden Gate assembly primers for pJex-backbone
oATA0017	GGCTACCGTCTCCAATGAAAGTTGGACACGTGTCCAACTTTGGGTACATCTTAAAG	pJExD insert F	Created 1 part insertion with pJExD, then PCR amplified
oATA0020	GGCTACCGTCTCCTGATTTACGAAAATAACTCAAGCTGAATAACGTGC	pJExD insert R	Created 1 part insertion with pJExD, then PCR amplified
oATA0041	AGCGTTCATGGCTGAACTCCTGAAATAGCTGTGAAAATATCGCCC	p4-pJex backbone amp Gbsn F	Backbone gibson assembly primers
oATA0030	TGGGGAGCAATGGCGATGACGAACTTTTCCGCTGCATAACCC	p4-pJex backbone amp Gbsn R	Backbone gibson assembly primers
oATA0031	GGGTTATGCAGCGGAAAAGTTCGTCATCGCCATTGCTCCCCA	p4-exo-beta_gbsn_F	Backbone gibson assembly primers
oATA0042	GGGCGATATTTTCACAGCTATTTCAGGAGTTCAGCCATGAACGCT	p4-Lambda-insert_gbsn_R	Backbone gibson assembly primers
oATA0043	GTACTCATTCGTTTTATACCTCTGAATCAATATCAACAATGAAAGTTGGACACGTGTCCAACTTTGGGTACATCTTAAAG	p4-exo-beta-pJex-bbamp_F	Backbone gibson assembly primers
oATA0044	CTTTAAGATGTACCCAAAGTTGGACACGTGTCCAACTTTCATTGTTGATATTGATTCAGAGGTATAAAACGAATGAGTAC	p4-exo-beta-pJex-gbsn_R	Backbone gibson assembly primers
oBFC2082	ATAACGCGAGCAGAAGTGGCAGATGATGTTGTCAAAGG	CaiF_Ecoli_SS1_Arkin_PNK_F	Underlined is the guide RNA sequence annealed by PNK
oBFC2083	TTCACCTTTGACAACATCATCTGCCACTTCTGCTCGCG	CaiF_Ecoli_SS1_Arkin_PNK_R	Underlined is the guide RNA sequence annealed by PNK
oBFC1523	ATAACGTTGTCTGACACGGGTCACAAACCGCTAGGAGG	VcCasTn_mCAFEs_SynCom_NT_PNK_F	Underlined is the guide RNA sequence annealed by PNK
oBFC1524	TTCACCTCCTAGCGGTTTGTGACCCGTGTCAGACAACG	VcCasTn_mCAFEs_SynCom_NT_PNK_R	Underlined is the guide RNA sequence annealed by PNK
oBFC1525	ATAACGTTCGGGAACCTGTGTAGTACTGAATTATGGAG	VcCasTn_Kleb_SafeSite1_guide1_PNK_F	Underlined is the guide RNA sequence annealed by PNK
oBFC1526	TTCACTCCATAATTCAGTACTACACAGGTTCCCGAACG	VcCasTn_Kleb_SafeSite1_guide1_PNK_R	Underlined is the guide RNA sequence annealed by PNK
oAOB016	ATAACGGCTGCATAGCGCATCCAGGGTTGGTGGTTAGG	Pputida-SS-6_PNK_F	Underlined is the guide RNA sequence annealed by PNK
oAOB024	TTCACCTAACCACCAACCCTGGATGCGCTATGCAGCCG	Pputida-SS-6_PNK_R	Underlined is the guide RNA sequence annealed by PNK
oSES0097	GGCTTTAGCGGCGAGAA	T-RL simple insert (caiF guide)	cPCR primers for cargo insertion orientation
oSES0098	CTCAGTCCAAAGGCTGGAAA	T-RL simple insert (caiF guide)	cPCR primers for cargo insertion orientation
oSES0099	CGCAACGGTATGGAAACAATC	T-LR simple insert (caiF guide)	cPCR primers for cargo insertion orientation
oBFC2297	TATTCCTGCCGTTCCGCTCA	simple insert (caiF guide)	cPCR primers for cargo insertion orientation
oBFC2298	GAGTATCAGGATCTTGTCGGGC	simple insert (caiF guide)	cPCR primers for cargo insertion orientation
oSES0001	CGTTTCAGCCTGTACCCTTAAT	cointegrant (catP cargo)	cPCR primers for cargo insertion orientation
oSES0002	GCGTTGAGCCGTCTCTTATC	cointegrant (catP cargo)	cPCR primers for cargo insertion orientation
oAOB009	CGTGACGGCTGAACGTTATATCC	Kleb_SS1_cPCR_F	cPCR primers for cargo insertion orientation
oAOB010	GATCAGGAGCTAATTCGCGCTC	Kleb_SS1_cPCR_R	cPCR primers for cargo insertion orientation
oAOB044	AGTAACCATGCATCATCAGGAGTACG	KanR_F (T-RL)	cPCR primers for cargo insertion orientation
oAOB045	TCCTGATGATGCATGGTTACTCACC	KanR_F (T-LR)	cPCR primers for cargo insertion orientation
oAOB047	CTCAATATCAGGATGCTCTCGGAGC	Cas6_R (cointegrate)	cPCR primers for cargo insertion orientation
oAOB048	CGTGCGAAGAATTACTACTTTGCTCG	Pputida_SS6_cPCR_F	cPCR primers for cargo insertion orientation
oAOB049	GATTGCTCGCCAACTCTATGACG	Pputida_SS6_cPCR_R	cPCR primers for cargo insertion orientation
oAOB071	TCACCATGAGTGACGACTGAATCC	PpmtI KanR internal primer_F	cPCR primers for cargo insertion orientation
oAOB072	GAATTTGAGAGGGAACTTTGATGAGCC	PpmtI KanR internal primer_R	cPCR primers for cargo insertion orientation
dATA13	GCTGAAGGTCGTCACTCCACCGGTGCTTAAGGCTACCGTCTCCTTCGTCATCGCCATTGCTCCCCAAATACAAAACCAATTTCAGCCAGTGCCTCGTCCATTTTTTCGATGAACTCCGGCACGATCTCGTCAAAACTCGCCATGTACTTTTCATCCCGCTCAATCACGACATAATGCAGGCCTTCACGCTTCATACGCGGGTCATAGTTGGCAAAGTACCAGGCATTTTTTCGCGTCACCCACATGCTGTACTGCACCTGGGCCATGTAAGCTGACTTTATGGCCTCGAAACCACCGAGCCGGAACTTCATGAAATCCCGGGAGGTAAACGGGCATTTCAGTTCAAGGCCGTTGCCGTCACTGCATAAACCATCGGGAGAGCAGGCGGTACGCATACTT…	Lambda red TetR gblock	synethsized DNA
oAMW0001	GACGAAAAGTCAGTGAAGAGAACG	hha_F	KEIO mutant validation
oAMW0002	TGCAGGATCTTCAGAAATGG	hha_R	KEIO mutant validation
oAMW0003	CGGGCAAGTGTCAGCATG	ihfA_F	KEIO mutant validation
oAMW0004	CCATAAGCCTGATCCTGCAAG	ihfA_R	KEIO mutant validation
oAMW0005	CCCATTTATCACTAAAGGCTCGGT	csgD_F	KEIO mutant validation
oAMW0006	TTTTACCCATTTAGGGCTG	csgD_R	KEIO mutant validation
oAMW0007	GGGATAGTAAGTCCGCCTG	rcsA_F	KEIO mutant validation
oAMW0008	TCGCTGGAAGACTACCCG	rcsA_R	KEIO mutant validation
oAMW0009	GAACCAAGGGTTCAAGGGTTAC	ygfA_F	KEIO mutant validation
oAMW0010	GGGTTATGATGCGACTTGTCATC	ygfA_R	KEIO mutant validation
oAMW0011	GAGTTTACTTGACAGATTGCAGG	ihfB_F	KEIO mutant validation
oAMW0012	CCCCGAGGCATATTCAGAAG	ihfB_R	KEIO mutant validation
oAMW0013	CCATCCTGATTTCTCCCAACC	ytfI_F	KEIO mutant validation
oAMW0014	CGTGCAATGGGCCAAAGAC	ytfI_R	KEIO mutant validation
oAMW0015	CCGTTGTGAACGTATCGGC	ydiP_F	KEIO mutant validation
oAMW0016	CCATGACCGTACAATCTTGCATTC	ydiP_R	KEIO mutant validation
oAMW0017	CTCTTGTTGACGACCTGATTGC	melB_F	KEIO mutant validation
oAMW0018	CGCTTTGGCTTGATAACCGG	melB_R	KEIO mutant validation
oAMW0019	CGTACCGCACGATCCAAC	recA_F	KEIO mutant validation
oAMW0020	GCATTGCAGACCTTGTGG	recA_R	KEIO mutant validation
oAMW0025	CCGAGAGCAAAAAGCAGTTGTAC	recD_F	KEIO mutant validation
oAMW0026	CCACTTTGGCGGCGTTATTTATC	recD_R	KEIO mutant validation
oAMW0027	CTCCGGCATCATGACTTAACAG	recB_F-v2	KEIO mutant validation
oAMW0028	CGCAAGGCATGGCTATTC	recB_R-v2	KEIO mutant validation
oAMW0029	CCAGATTCAACACGTTAACGC	recC_F-v2	KEIO mutant validation
oAMW0030	CGAATGCAGACATCGCAGG	recC-R-v2	KEIO mutant validation
oAMW0031	CGTTGGTTAACAACCTGGCTGG	yneK_F	KEIO mutant validation
oAMW0032	AACAGATTATCGGGTGAGTTGCG	yneK_R	KEIO mutant validation
oAMW0033	AGGTACCAGTCGCGTTGATGG	ynbE_F	KEIO mutant validation
oAMW0034	TTCAGCGCAACCAGATAACCG	ynbE_R	KEIO mutant validation
oAMW0035	GAGAACGAAAAATCAGCAGCCTATGC	umuD_F	KEIO mutant validation
oAMW0036	GTTTCGGGCGATAACGCAACC	umuD_R	KEIO mutant validation
oAMW0039	ACGCACTGATGCAACAACGG	nudG_F	KEIO mutant validation
oAMW0040	TGGCTAACCCGCATTATCGTCC	nudG_R	KEIO mutant validation
oAMW0041	GCAAGTGTAACGCGAATCACGC	cspC_F	KEIO mutant validation
oAMW0042	GCACAATGATATATCGGCGCGTATTCC	cspC_R	KEIO mutant validation
oAMW0043	CACGCGTTATCACCTTACACTTCC	chaB_F	KEIO mutant validation
oAMW0044	GCAATGACCACTGGTAGTGTCTGG	chaB_R	KEIO mutant validation
oSES0109	TTCAGCTTACCGCCAGTG	yicI_F	KEIO mutant validation
oSES0110	GGCAGAAAAAGCGCAGAAC	yicI_R	KEIO mutant validation
oBFC2460	ctgaGAAGACTTTCAGcggccagtgggcaagttgaaaaattcacaaaaatgtggtataa	Ppmtl-catp_pt2_promoter_front_PNK_F	Ppmtl-catp_pt2_promoter PNK
oBFC2461_fixed2	gatattataccacatttttgtgaatttttcaacttgcccactggccgCTGAAAGTCTTC	Ppmtl-catp_pt2_promoter_front_PNK_R	Ppmtl-catp_pt2_promoter PNK
oBFC2462	tatctttgttcattagagcgataaacttgaatttgagagggaacttTGATTAGTCTTC	Ppmtl-catp_pt2_promoter_back_PNK_F	Ppmtl-catp_pt2_promoter PNK
oBFC2463	tgctGAAGACTAATCAaagttccctctcaaattcaagtttatcgctctaatgaacaaa	Ppmtl-catp_pt2_promoter_back_PNK_R	Ppmtl-catp_pt2_promoter PNK

### Sheet: Table S2 (plasmids)
Plasmid	Description	Sequence	Source
pBER923 (pHLL250)	suicide_pHimar-himar-pKMW2-KanR	GCTGGCGGGACTCTGGGGTTCGCGACACTGGCAGAGCATTACGCCCTGCAGGTAATACGACTCACTATAGGGGATAGATGTCCACGAGGTCTCTNNNNNNNNNNNNNNNNNNNNCGTACGCTGCAGGTCGACCAGCGGCCGGCCAGACCGGGGACTTATCAGCCAACCTGTTATGTGTTGGGTAACGCCAGGGTTTTCCCAGTCACGACGTTGTAAAACGACGGCCAGTGAATTAATTCTTGCTTATCGGCCAGCCTCGCAGAGCAGGATTCCCGTTGAGCACCGCCAGGTGCGAATAAGGGACAGTGAAGAAGGAACACCCGCTCGCGGGTGGGCCTACTTCACCTATCCTGCCCGGCTGACGCCGTTGGATACACCAAGGAAAGTCTACACGAACCC…	Adler et al. 2021
pBER925	plac-VcCAST-pC-GmR-SS1 (E.coli caiF)	CCCCGTGAGGGGAACTCGATTTTTAGTAGCTATGGCTTATCAAATTCAGAAAACTCGTTTCAGCCTGTACCCTTAATCTGACCTAGGCTGCTGCCACCGGTGAACTGCCGAGTAGGTAGCTGATAACGCGAGCAGAAGTGGCAGATGATGTTGTCAAAGGTGAACTGCCGAGTAGGTAGCTGATAACCCAAACCAGATGTCAACACAGCTACTGTTGATGCAACCATAAAGTGATATTTAATAATTATTTATAATCAGCAACTTAACCACAAAACAACCATATATTGATATCTCACAAAACAACCATAAGTTGATATTTTTCAGCCAGGGGTCCCCAATAATTACGATTTAAATTTGACATAAGCCTGTTCGGTTCGTAAACTGTAATGCAAGTAGCGT…	This study
pBER926	suicide_pHimar-himar-pC-GmR-GFP_barcoded	GCTGGCGGGACTCTGGGGTTCGCGACACTGGCAGAGCATTACGCCCTGCAGGTAATACGACTCACTATAGGGGATAGATGTCCACGAGGTCTCTNNNNNNNNNNNNNNNNNNNNCGTACGCTGCAGGTCGACCAGCGGCCGGCCAGACCGGGGACTTATCAGCCAACCTGTTATGTGTTGGGTAACGCCAGGGTTTTCCCAGTCACGACGTTGTAAAACGACGGCCAGTGAATTAATTCTTGCTTATCGGCCAGCCTCGCAGAGCAGGATTCCCGTTGAGCACCGCCAGGTGCGAATAAGGGACAGTGAAGAAGGAACACCCGCTCGCGGGTGGGCCTACTTCACCTATCCTGCCCGGCTGACGCCGTTGGATACACCAAGGAAAGTCTACACGAACCC…	This study
pBFC1279	suicide_pHimar-himar-ppmtl-catP_barcoded	TTTTAATTTAAAAGGATCTAGGTGAAGATCCTTTTTGATAATCTCATGACCAAAATCCCTTAACGTGAGTTTTCGTTCCACTGACACCTGCCCGAACCATATCGTGAGCGCAACGCAATTAATGTGAGTTAGCTCACTCATTAGGCACCCCAGGCTTTACACTTTATGCTTCCGGCTCGTATGTTGTGTGGAATTGTGAGCGGATAACAATTTCACACAGGAAACACATAATGGAAAAAAAGGAATTTCGTGTTTTGATAAAATACTGTTTTCTGAAGGGAAAAAATACAGTGGAAGCAAAAACTTGGCTTGATAATGAGTTTCCGGACTCTGCCCCAGGGAAATCAACAATAATTGATTGGTATGCAAAATTCAAGCGTGGTGAAATGAGCACGGAGG…	This Study
pBER959	plac-VcCAST-ppmtl-catp-SS1 (E.coli caiF)	AATGGCGACAAGTTTACCTACGCCCTCAGCAATTACGACTTCGGCGTTAGAGTATGCATTCCATACTCCCGCTCGCAATCTAACGAAATCTCGCGGAAAAAACATTCATCGTTATGTCAGTGTAAAGATGAGTAAGAGGATTACGGTAGAATCTACTCTAGAGTGTGATGCCTGCTATCACTTTGATTTTGAGCCAAGTATTGTTCGCTTTTGCGCTCAACCGATTCGATTTTTATATTATCTCAATGGTCAGTCTCACTCCTATGTTCCTGACTTTCTAGTTCAATTTGATACCAACGAGTTTGTTCTATATGAAGTAAAGTCAGCTTATGCTAAGAACAAACCTGATTTTGATGTTGAATGGGAGGCGAAAGTAAAAGCAGCAACTGAACTAGGGCT…	This study
pATA0150	pJEx-Lambda_red-plac-VcCAST-ppmtl-catP-SS1 (E.coli)	TGAACTGCCGAGTAGGTAGCTGATAACCCAAACCAGATGTCAACACAGCTACTGTTGATGCAACCATAAAGTGATATTTAATAATTATTTATAATCAGCAACTTAACCACAAAACAACCATATATTGATATCTCACAAAACAACCATAAGTTGATATTTTTCAGCGGCCAGTGGGCAAGTTGAAAAATTCACAAAAATGTGGTATAATATCTTTGTTCATTAGAGCGATAAACTTGAATTTGAGAGGGAACTTTGATGGTATTTGAAAAAATTGATAAAAATAGTTGGAACAGAAAAGAGTATTTTGACCACTACTTTGCAAGTGTACCTTGTACCTACAGCATGACCGTTAAAGTGGATATCACACAAATAAAGGAAAAGGGAATGAAACTATATCCT…	This study
pATA0152	pJEx-exo-beta-plac-VcCAST-ppmtl-catP-SS1 (E.coli)	ACATTACAGTCGCCTCTAACGCGTTCATTTTGAGGTTGGCGATTAATCCCTTGTCTTGCCATAAACGATTTTCTAAATAGCAGAGAAGCTCACCAAGGATGATATTGTGTTGAAGATTCCGCTCAGGTAACCGAATTGAACCGAAAAACAATCGACCAAGAAGATCTTTTAGTCGTAATTCAGACGTGCTGACAACAGCATGCTCAAGGTTGAACTCTACTTCATCTTCGATTATCGAGTGGAATGACCTTGGCCAGTTTGAGAAAAATTGAACGAACGAAAAGTGATCGAACTCGCTATCTTTAATACCCATCCACCAATGAACTAAACCCCATCGGTAGCTTTTAGGAAGATTTGGCAGAGGTTTAGATTCATGGCCAGCAAGCCAGTTTGAAACAG…	This study
pATA0154	pJEx-gam-plac-VcCAST-ppmtl-catP-SS1 (E.coli)	TGAACTGCCGAGTAGGTAGCTGATAACCCAAACCAGATGTCAACACAGCTACTGTTGATGCAACCATAAAGTGATATTTAATAATTATTTATAATCAGCAACTTAACCACAAAACAACCATATATTGATATCTCACAAAACAACCATAAGTTGATATTTTTCAGCGGCCAGTGGGCAAGTTGAAAAATTCACAAAAATGTGGTATAATATCTTTGTTCATTAGAGCGATAAACTTGAATTTGAGAGGGAACTTTGATGGTATTTGAAAAAATTGATAAAAATAGTTGGAACAGAAAAGAGTATTTTGACCACTACTTTGCAAGTGTACCTTGTACCTACAGCATGACCGTTAAAGTGGATATCACACAAATAAAGGAAAAGGGAATGAAACTATATCCT…	This study
pATA0169	pJEx-Lambda_red-plac-VcCAST-ppmtl-catP-NT (non-targeting)	TGAACTGCCGAGTAGGTAGCTGATAACCCAAACCAGATGTCAACACAGCTACTGTTGATGCAACCATAAAGTGATATTTAATAATTATTTATAATCAGCAACTTAACCACAAAACAACCATATATTGATATCTCACAAAACAACCATAAGTTGATATTTTTCAGCGGCCAGTGGGCAAGTTGAAAAATTCACAAAAATGTGGTATAATATCTTTGTTCATTAGAGCGATAAACTTGAATTTGAGAGGGAACTTTGATGGTATTTGAAAAAATTGATAAAAATAGTTGGAACAGAAAAGAGTATTTTGACCACTACTTTGCAAGTGTACCTTGTACCTACAGCATGACCGTTAAAGTGGATATCACACAAATAAAGGAAAAGGGAATGAAACTATATCCT…	This study
pATA0223	pJEx-Lambda_red-plac-VcCAST-ppmtl-kanR-SS1 (K.mich)	GCAGCAGGGCTGGCAAGGAAAATCAGACGCCTGGAGAAACGTGCTCTATCTAGAGGCGAGCAATTTGACCCATCATCTTTTGCTCAAAAAGAGCATACTGCAATAGCGCACTACCACTCACTTGGGGAGTCCAGCAAACAGACGAACCGCAACTTTCGACTCAATATCAGGATGCTCTCGGAGCAACCCCGTGAGGGGAACTCGATTTTTAGTAGCTATGGCTTATCAAATTCAGAAAACTCGTTTCAGCCTGTACCCTTAATCTGACCTAGGCTGCTGCCACCGGTGAACTGCCGAGTAGGTAGCTGATAACGTTCGGGAACCTGTGTAGTACTGAATTATGGAGTGAACTGCCGAGTAGGTAGCTGATAACCCAAACCAGATGTCAACACAGCTACT…	This study
pATA0221	pJEx-Lambda_red-plac-VcCAST-ppmtl-kanR-SS6 (P.put)	GCAGCAGGGCTGGCAAGGAAAATCAGACGCCTGGAGAAACGTGCTCTATCTAGAGGCGAGCAATTTGACCCATCATCTTTTGCTCAAAAAGAGCATACTGCAATAGCGCACTACCACTCACTTGGGGAGTCCAGCAAACAGACGAACCGCAACTTTCGACTCAATATCAGGATGCTCTCGGAGCAACCCCGTGAGGGGAACTCGATTTTTAGTAGCTATGGCTTATCAAATTCAGAAAACTCGTTTCAGCCTGTACCCTTAATCTGACCTAGGCTGCTGCCACCGGTGAACTGCCGAGTAGGTAGCTGATAACGGCTGCATAGCGCATCCAGGGTTGGTGGTTAGGTGAACTGCCGAGTAGGTAGCTGATAACCCAAACCAGATGTCAACACAGCTACT…	This study
pATA0215	pJEx-Lambda_red-plac-VcCAST-ppmtl-kanR-NT (non-targeting)	GCAGCAGGGCTGGCAAGGAAAATCAGACGCCTGGAGAAACGTGCTCTATCTAGAGGCGAGCAATTTGACCCATCATCTTTTGCTCAAAAAGAGCATACTGCAATAGCGCACTACCACTCACTTGGGGAGTCCAGCAAACAGACGAACCGCAACTTTCGACTCAATATCAGGATGCTCTCGGAGCAACCCCGTGAGGGGAACTCGATTTTTAGTAGCTATGGCTTATCAAATTCAGAAAACTCGTTTCAGCCTGTACCCTTAATCTGACCTAGGCTGCTGCCACCGGTGAACTGCCGAGTAGGTAGCTGATAACGTTGTCTGACACGGGTCACAAACCGCTAGGAGGTGAACTGCCGAGTAGGTAGCTGATAACCCAAACCAGATGTCAACACAGCTACT…	This study
sATA0119	plac-VcCAST-ppmtl-kanR-SS6 (P.put)	TGACCTAGGCTGCTGCCACCGGTGAACTGCCGAGTAGGTAGCTGATAACGGCTGCATAGCGCATCCAGGGTTGGTGGTTAGGTGAACTGCCGAGTAGGTAGCTGATAACCCAAACCAGATGTCAACACAGCTACTGTTGATGCAACCATAAAGTGATATTTAATAATTATTTATAATCAGCAACTTAACCACAAAACAACCATATATTGATATCTCACAAAACAACCATAAGTTGATATTTTTCAGCGGCCAGTGGGCAAGTTGAAAAATTCACAAAAATGTGGTATAATATCTTTGTTCATTAGAGCGATAAACTTGAATTTGAGAGGGAACTTTGATGAGCCATATTCAACGGGAAACGTCTTGCTCGAGGCCGCGATTAAATTCCAACATGGATGC…	This study
pATA0225	plac-VcCAST-ppmtl-kanR-SS1 (K.mich)	TGACCTAGGCTGCTGCCACCGGTGAACTGCCGAGTAGGTAGCTGATAACGTTCGGGAACCTGTGTAGTACTGAATTATGGAGTGAACTGCCGAGTAGGTAGCTGATAACCCAAACCAGATGTCAACACAGCTACTGTTGATGCAACCATAAAGTGATATTTAATAATTATTTATAATCAGCAACTTAACCACAAAACAACCATATATTGATATCTCACAAAACAACCATAAGTTGATATTTTTCAGCGGCCAGTGGGCAAGTTGAAAAATTCACAAAAATGTGGTATAATATCTTTGTTCATTAGAGCGATAAACTTGAATTTGAGAGGGAACTTTGATGAGCCATATTCAACGGGAAACGTCTTGCTCGAGGCCGCGATTAAATTCCAACATGGATGC…	This study
pATA0214	plac-VcCAST-ppmtl-catp-NT (non-targeting)	TGACCTAGGCTGCTGCCACCGGTGAACTGCCGAGTAGGTAGCTGATAACGTTGTCTGACACGGGTCACAAACCGCTAGGAGGTGAACTGCCGAGTAGGTAGCTGATAACCCAAACCAGATGTCAACACAGCTACTGTTGATGCAACCATAAAGTGATATTTAATAATTATTTATAATCAGCAACTTAACCACAAAACAACCATATATTGATATCTCACAAAACAACCATAAGTTGATATTTTTCAGCGGCCAGTGGGCAAGTTGAAAAATTCACAAAAATGTGGTATAATATCTTTGTTCATTAGAGCGATAAACTTGAATTTGAGAGGGAACTTTGATGAGCCATATTCAACGGGAAACGTCTTGCTCGAGGCCGCGATTAAATTCCAACATGGATGC…	This study

### Sheet: Table S3 (strains)
Strain	Genotype	Source
BW25113 E.coli K-12 (KEIO wild type)	lacIq rrnBT14 ΔlacZWJ16 hsdR514 ΔaraBADAH33 ΔrhaBADLD78	Datsenko & Wanner, 2000
BW25113 E.coli K-12	∆yicI	Baba et al. 2006
BW25113 E.coli K-12	∆recD	Baba et al. 2006
BW25113 E.coli K-12	∆hha	Baba et al. 2006
BW25113 E.coli K-12	∆yneK	Baba et al. 2006
BW25113 E.coli K-12	∆nudG	Baba et al. 2006
BW25113 E.coli K-12	∆chaB	Baba et al. 2006
BW25113 E.coli K-12	∆umuD	Baba et al. 2006
BW25113 E.coli K-12	∆ynbE	Baba et al. 2006
BW25113 E.coli K-12	∆cspC	Baba et al. 2006
BW25113 E.coli K-12	∆ihfB	Baba et al. 2006
BW25113 E.coli K-12	∆recA	Baba et al. 2006
BW25113 E.coli K-12	∆recB	Baba et al. 2006
BW25113 E.coli K-12	∆recC	Baba et al. 2006
Pseudomonas putida KT2440	Pseudomonas putida (Trevisan) Migula rmo-, mod+	ATCC 47054
Klebsiella michiganensis M5a1	Synethetic soil community isolate	DSM 3539
WM3064 E.coli	thrB1004 pro thi rpsL hsdS lacZΔM15 RP4-1360 Δ(araBAD)567 ΔdapA1341::[erm pir]	Wang et al. 2015
KEIO_ML9 RB-TnSeq E.coli library (AMD290)	plasmid containing library pHLL250	Wetmore et al. 2015

### Sheet: Table S4 (gene ontology)
Gene	RB-TnSeq Library Screen 1	RB-TnSeq Library Screen 2	Functional Annotation	Molecular Function (GO Database)
recD*	3.5	1.4	exodeoxyribonuclease V subunit RecD	recombinational repair // DNA duplex unwinding // double-strand break repair // cellular response to DNA damage stimulus // DNA repair // nucleic acid phosphodiester bond hydrolysis // double-strand break repair via homologous recombination // DNA recombination
hha*	2.3	2.4	haemolysin expression-modulating protein Hha	H-NS-Hha complex // regulation of DNA-templated transcription // regulation of gene expression
cysQ	1.4	1.2	3'(2'),5'-bisphosphate nucleotidase	inositol phosphate dephosphorylation // 3'-phosphoadenosine 5'-phosphosulfate metabolic process // sulfur compound metabolic process // phosphatidylinositol phosphate biosynthetic process // sulfate assimilation
asnV	1	1	tRNA-Asn(GUU)	Not available in database
ynfA	-1	-1	putative transporter YnfA	Not available in database
yneK*	-1	-1.2	protein YneK	Not available in database
ynbE*	-1.8	-1.4	lipoprotein YnbE	Not available in database
fimF	-1.2	-2	type 1 fimbriae minor subunit FimF	cell-substrate adhesion // mechanosensory behavior // cell adhesion involved in single-species biofilm formation // cell adhesion // pilus assembly
umuD*	-1.2	-2	DNA polymerase V protein UmuD	regulation of DNA-templated transcription // proteolysis // translesion synthesis // cellular response to DNA damage stimulus // DNA repair // SOS response
nudG*	-1.9	-2	5-hydroxy-CTP diphosphatase	DNA repair
mdh	-2.4	-1.5	malate dehydrogenase	carboxylic acid metabolic process // malate metabolic process // glycolytic process // tricarboxylic acid cycle // anaerobic respiration // fermentation
cspC*	-1.9	-2.2	transcription antiterminator and regulator of mRNA stability CspC	cellular response to heat // regulation of gene expression // transcription antitermination // negative regulation of termination of DNA-templated transcription
chaB*	-3.1	-1.4	putative cation transport regulator ChaB	Not available in database
lpp	-2.9	-2.8	murein lipoprotein	lipid modification // periplasmic space organization
ihfB*	-3.6	-2.1	integration host factor subunit &beta;	IHF-DNA complex // regulation of DNA-templated transcription // regulation of translation // DNA recombination // DNA-templated transcription
